# Genomic Epidemiology of Monkeypox Virus During the 2022 Outbreak in New York City

**DOI:** 10.1101/2024.07.23.604793

**Authors:** Saymon Akhter, Michelle Su, Jade C. Wang, Helly Amin, Faten Taki, Nelson De La Cruz, Moinuddin Chowdhury, Tyler Clabby, Erik Kopping, Victoria E. Ruiz, Mindy Leelawong, Julia Latash, Kimberly Johnson, Jennifer Baumgartner, Marcia Wong, Aaron Olsen, Randal C. Fowler, Jonathan E. Pekar, Jennifer L. Havens, Tetyana I. Vasylyeva, Joel O. Wertheim, Scott Hughes, Enoma Omoregie

## Abstract

New York City (NYC) was one of the hotspots of monkeypox virus (MPXV) infections in the United States during the multi-country mpox outbreak in 2022. This study used the most comprehensive dataset to date to investigate the genomic characteristics of MPXV in NYC. We performed Nextclade lineage assignment, phylogenetic and mutational analyses on 1,138 specimens from 748 individuals at the NYC Public Health Lab in the context of 2,968 MPXV sequences sampled globally. Nextclade lineage assignment showed B.1.12 as a NYC specific lineage and phylogenetic analysis showed NYC and North America specific clades. The majority of mutations showed signatures of APOBEC3 activity. When looking at the intra-host genomic diversity for MPXV, distinct MPXV genomic profiles were observed in 6.4% of individuals with multiple sampled specimens, with at least 4.2% of NYC cases due to multiple MPXV infections from distinct viral strains. Further, 13% of the sequences in infected patients had a lack of concordance between epidemiologic and genetic linkages. This study identified NYC-specific MPXV genomic profiles and provided a conservative estimate of simultaneous infections with multiple MPXV variants, likely due to behavioral risk factors during the peak of the outbreak in July 2022. Improving concordance between genomic and epidemiological clusters for mpox investigations may require expanding partnerships with testing labs, clinics, and community groups to enhance the representativeness of MPXV samples that are available for sequencing.
