## Supplementary_Table_2_Epilinked_results for "Genomic Epidemiology of Monkeypox Virus During the 2022 Outbreak in New York City"

### Sheet: Sheet1
Epi-Linked Group	Accession #1	Accession #2	Sequence Type	Accession #1 Lineage	Accession #2 Lineage	Lineage_Diff	Phylogenomic Category	Intra_host Category
Group_1	OQ469130	OQ468926	Inter-host	B.1.1	B.1.1	MATCH	Monophyletic
Group_1	OQ504375	OQ468926	Inter-host	B.1.1	B.1.1	MATCH	Monophyletic
Group_1	OQ504375	OQ469130	Inter-host	B.1.1	B.1.1	MATCH	Monophyletic
Group_2	OQ469261	OQ469262	Intra-host	B.1	B.1	MATCH	Inconclusive	Direct Ancestor
Group_2	OQ469213	OQ468568	Intra-host	B.1.3	B.1	Sublineage	Inconclusive	Direct Ancestor
Group_2	OQ468567	OQ469261	Inter-host	B.1	B.1	MATCH	Inconclusive
Group_2	OQ468567	OQ469262	Inter-host	B.1	B.1	MATCH	Inconclusive
Group_2	OQ468567	OQ469036	Inter-host	B.1	B.1	MATCH	Inconclusive
Group_2	OQ468567	OQ469244	Inter-host	B.1	B.1	MATCH	Inconclusive
Group_2	OQ468567	OQ565521	Inter-host	B.1	B.1	MATCH	Inconclusive
Group_2	OQ468568	OQ469261	Inter-host	B.1	B.1	MATCH	Inconclusive
Group_2	OQ468568	OQ469262	Inter-host	B.1	B.1	MATCH	Inconclusive
Group_2	OQ468568	OQ469036	Inter-host	B.1	B.1	MATCH	Inconclusive
Group_2	OQ468568	OQ469244	Inter-host	B.1	B.1	MATCH	Inconclusive
Group_2	OQ468568	OQ565521	Inter-host	B.1	B.1	MATCH	Inconclusive
Group_2	OQ469261	OQ469036	Inter-host	B.1	B.1	MATCH	Inconclusive
Group_2	OQ469261	OQ469244	Inter-host	B.1	B.1	MATCH	Inconclusive
Group_2	OQ469261	OQ565521	Inter-host	B.1	B.1	MATCH	Inconclusive
Group_2	OQ469262	OQ469036	Inter-host	B.1	B.1	MATCH	Inconclusive
Group_2	OQ469262	OQ469244	Inter-host	B.1	B.1	MATCH	Inconclusive
Group_2	OQ469036	OQ469244	Inter-host	B.1	B.1	MATCH	Inconclusive
Group_2	OQ469036	OQ565521	Inter-host	B.1	B.1	MATCH	Inconclusive
Group_2	OQ469244	OQ565521	Inter-host	B.1	B.1	MATCH	Inconclusive
Group_2	OQ469262	OQ565521	Inter-host	B.1	B.1	MATCH	Monophyletic
Group_3	OQ469140	OQ469139	Intra-host	B.1	B.1	MATCH	Monophyletic	Direct Ancestor
Group_3	OQ504392	OQ469031	Intra-host	B.1	B.1	MATCH	Shared Ancestor	Direct Ancestor
Group_3	OQ469031	OQ469139	Inter-host	B.1	B.1	MATCH	Monophyletic
Group_3	OQ469031	OQ469140	Inter-host	B.1	B.1	MATCH	Monophyletic
Group_3	OQ504392	OQ469139	Inter-host	B.1	B.1	MATCH	Shared Ancestor
Group_3	OQ504392	OQ469140	Inter-host	B.1	B.1	MATCH	Shared Ancestor
Group_4	OQ469032	OQ469033	Intra-host	B.1	B.1	MATCH	Not-linked	Monophyletic
Group_4	OQ469032	OQ565498	Inter-host	B.1	B.1.2	Sublineage	Not-linked
Group_4	OQ565498	OQ469033	Inter-host	B.1.2	B.1	Sublineage	Not-linked
Group_5	OQ469034	OQ504394	Intra-host	B.1.7	B.1.7	MATCH	Monophyletic	Monophyletic
Group_5	OQ469034	OQ504393	Inter-host	B.1.7	B.1.7	MATCH	Monophyletic
Group_5	OQ504393	OQ504394	Inter-host	B.1.7	B.1.7	MATCH	Monophyletic
Group_6	OQ468826	OQ469163	Intra-host	B.1	B.1	MATCH	Inconclusive	Direct Ancestor
Group_6	OQ419078	OQ469231	Intra-host	B.1.10	B.1.10	MATCH	Monophyletic	Monophyletic
Group_6	OQ468826	OQ469160	Inter-host	B.1	B.1	MATCH	Inconclusive
Group_6	OQ468826	OQ419078	Inter-host	B.1	B.1.10	Sublineage	Inconclusive
Group_6	OQ468826	OQ469231	Inter-host	B.1	B.1.10	Sublineage	Inconclusive
Group_6	OQ468826	OQ469148	Inter-host	B.1	B.1	MATCH	Inconclusive
Group_6	OQ468826	OQ469232	Inter-host	B.1	B.1.10	Sublineage	Inconclusive
Group_6	OQ469163	OQ419078	Inter-host	B.1	B.1.10	Sublineage	Inconclusive
Group_6	OQ469163	OQ469231	Inter-host	B.1	B.1.10	Sublineage	Inconclusive
Group_6	OQ469163	OQ469148	Inter-host	B.1	B.1	MATCH	Inconclusive
Group_6	OQ469163	OQ469232	Inter-host	B.1	B.1.10	Sublineage	Inconclusive
Group_6	OQ469160	OQ419078	Inter-host	B.1	B.1.10	Sublineage	Inconclusive
Group_6	OQ469160	OQ469231	Inter-host	B.1	B.1.10	Sublineage	Inconclusive
Group_6	OQ469160	OQ469148	Inter-host	B.1	B.1	MATCH	Inconclusive
Group_6	OQ469160	OQ469232	Inter-host	B.1	B.1.10	Sublineage	Inconclusive
Group_6	OQ469163	OQ469160	Inter-host	B.1	B.1	MATCH	Monophyletic
Group_6	OQ419078	OQ469148	Inter-host	B.1.10	B.1	Sublineage	Monophyletic
Group_6	OQ419078	OQ469232	Inter-host	B.1.10	B.1.10	MATCH	Monophyletic
Group_6	OQ469231	OQ469148	Inter-host	B.1.10	B.1	Sublineage	Monophyletic
Group_6	OQ469231	OQ469232	Inter-host	B.1.10	B.1.10	MATCH	Monophyletic
Group_6	OQ469148	OQ469232	Inter-host	B.1	B.1.10	Sublineage	Monophyletic
Group_7	OQ468605	OQ468604	Intra-host	B.1.2	B.1.2	MATCH	Shared Ancestor	Direct Ancestor
Group_7	OQ469159	OQ504407	Intra-host	B.1.2	B.1.2	MATCH	Shared Ancestor	Monophyletic
Group_7	OQ469159	OQ468604	Inter-host	B.1.2	B.1.2	MATCH	Shared Ancestor
Group_7	OQ504407	OQ468605	Inter-host	B.1.2	B.1.2	MATCH	Shared Ancestor
Group_7	OQ504407	OQ468604	Inter-host	B.1.2	B.1.2	MATCH	Shared Ancestor
Group_7	OQ469159	OQ468605	Inter-host	B.1.2	B.1.2	MATCH	Shared Ancestor
Group_8	OQ469047	OQ468828	Intra-host	B.1	B.1	MATCH	Monophyletic	Monophyletic
Group_8	OQ469047	OQ469275	Inter-host	B.1	B.1.9	Sublineage	Monophyletic
Group_8	OQ468828	OQ469275	Inter-host	B.1	B.1.9	Sublineage	Monophyletic
Group_8	OQ419004	OQ469275	Inter-host	B.1.9	B.1.9	MATCH	Monophyletic
Group_8	OQ469047	OQ419004	Inter-host	B.1	B.1.9	Sublineage	Monophyletic
Group_8	OQ468828	OQ419004	Inter-host	B.1	B.1.9	Sublineage	Monophyletic
Group_9	OQ468564	OQ419075	Intra-host	B.1.12	B.1.12	MATCH	Shared Ancestor	Direct Ancestor
Group_9	OQ468564	OQ469268	Inter-host	B.1.12	B.1.12	MATCH	Shared Ancestor
Group_9	OQ469268	OQ419075	Inter-host	B.1.12	B.1.12	MATCH	Shared Ancestor
Group_10	OQ565525	OQ468537	Intra-host	B.1.3	B.1.3	MATCH	Not-linked	Distantly Related
Group_10	OQ565525	OQ468773	Inter-host	B.1.3	B.1	Sublineage	Not-linked
Group_10	OQ468773	OQ468537	Inter-host	B.1	B.1.3	Sublineage	Not-linked
Group_11	OQ469293	OQ468590	Intra-host	B.1.2	B.1.2	MATCH	Shared Ancestor	Direct Ancestor
Group_11	OQ469293	OQ469214	Inter-host	B.1.2	B.1.2	MATCH	Shared Ancestor
Group_11	OQ469214	OQ468590	Inter-host	B.1.2	B.1.2	MATCH	Shared Ancestor
Group_12	OQ469283	OQ469282	Intra-host	B.1.7	B.1	Sublineage	Not-linked	Distantly Related
Group_12	OQ469283	OQ468587	Inter-host	B.1.7	B.1.2	Unrelated	Not-linked
Group_12	OQ468587	OQ469282	Inter-host	B.1.2	B.1	Sublineage	Not-linked
Group_13	OQ468691	OQ565515	Intra-host	B.1	B.1	MATCH	Not-linked	Distantly Related
Group_13	OQ468691	OQ565481	Inter-host	B.1	B.1	MATCH	Not-linked
Group_13	OQ565481	OQ565515	Inter-host	B.1	B.1	MATCH	Not-linked
Group_14	OQ468873	OQ468872	Intra-host	B.1	B.1	MATCH	Not-linked	Monophyletic
Group_14	OQ468873	OQ468606	Inter-host	B.1	B.1	MATCH	Not-linked
Group_14	OQ468606	OQ468872	Inter-host	B.1	B.1	MATCH	Not-linked
Group_15	OQ468801	OQ468662	Intra-host	B.1.5	B.1.5	MATCH	Monophyletic	Direct Ancestor
Group_15	OQ468801	OQ469191	Inter-host	B.1.5	B.1.5	MATCH	Monophyletic
Group_15	OQ469191	OQ468662	Inter-host	B.1.5	B.1.5	MATCH	Monophyletic
Group_16	OQ565499	OQ468660	Inter-host	B.1.12	B.1.12	MATCH	Shared Ancestor
Group_17	OQ469213	OQ468742	Intra-host	B.1.3	B.1.3	MATCH	Shared Ancestor	Direct Ancestor
Group_17	OQ469213	OQ419016	Inter-host	B.1.3	B.1.3	MATCH	Shared Ancestor
Group_17	OQ419016	OQ468742	Inter-host	B.1.3	B.1.3	MATCH	Shared Ancestor
